# Reconsidering the Use of Dimethyl Sulfoxide for Xenobiotic-Gut Microbiota Interaction Studies

**DOI:** 10.64898/2026.08.12.743806

**Authors:** Qiwen Cheng, Hannah Glesener, Aurely Sanchez Carreon, Lee E Voth-Gaeddert, Rosa Krajmalnik-Brown

## Abstract

**Introduction:** Gut microbiota are vulnerable to foreign chemicals (xenobiotics) including pharmaceuticals, environmental pollutants, and dietary contaminants such as aflatoxin B1 (AFB1) and fumonisin B1 (FB1). Assessing the effect of these xenobiotics in the laboratory requires their dissolution in a solvent vehicle, such as dimethyl sulfoxide (DMSO). While DMSO is typically used at low concentrations under the assumption of neutrality, its independent impact on microbial dynamics is a potential experimental confounder that has not been fully explored.

**Methods:** Human fecal microbiota were cultivated *in vitro* for 16 days 16 days, supplemented with 0, 10, 100, and 1000 ppb of the tested xenobiotics (AFB1 or FB1) in 0.05% DMSO (v/v), with a DMSO-free control included for comparison. Microbial community dynamics were characterized via full-length 16S rRNA gene sequencing, and metabolic activity was assessed by measuring production of short-chain fatty acids and gases.

**Results:** DMSO significantly altered microbial metabolism and drove the consistent enrichment of *Desulfovibrio desulfuricans*. This shift occurred across all AFB1 and FB1 treatment groups regardless of their concentrations, indicating that the biological impact of the DMSO vehicle overshadowed the specific effects of the xenobiotics.

**Discussion:** These findings demonstrate that DMSO can induce significant microbial shifts independent of the xenobiotics under study, potentially confounding biological interpretations. This highlights a critical need for rigorous vehicle validation and the identification of safe thresholds for solvents used in microbiota research.
