## Supplementary tables for "Reconsidering the Use of Dimethyl Sulfoxide for Xenobiotic-Gut Microbiota Interaction Studies"

### Sheet: Table S1
Table S1 Pairwise comparisons of short-chain fatty acid (SCFA) levels between concentrations, stratified by mycotoxin type and exposure time. Results show the estimated differences (Estimate), standard error (SE), and adjusted p-values (p, Holm method) for each comparison. DMSO: dimethyl sulfoxide.
Aflatoxin B1 - acetic acid											Fumonisin B1 - acetic acid
	Day 2			Day 8			Day 16					Day 2			Day 8			Day 16
Comparison	Estimate	SE	p	Estimate	SE	p	Estimate	SE	p		Comparison	Estimate	SE	p	Estimate	SE	p	Estimate	SE	p
No DMSO - 0 ppb	0.0593	0.081	1	-0.2418	0.081	0.0392	-0.4612	0.081	<0.0001		No DMSO - 0 ppb	0.0593	0.0731	1	-0.2418	0.0731	0.0171	-0.4612	0.0731	<0.0001
No DMSO - 10 ppb	-0.0458	0.081	1	-0.2977	0.081	0.0083	-0.3242	0.081	0.0027		No DMSO - 10 ppb	-0.0453	0.0731	1	-0.3261	0.0731	0.001	-0.4068	0.0731	<0.0001
No DMSO - 100 ppb	-0.1311	0.081	0.697	-0.344	0.081	0.0019	-0.6256	0.081	<0.0001		No DMSO - 100 ppb	-0.058	0.0731	1	-0.3086	0.0731	0.0017	-0.5235	0.0731	<0.0001
No DMSO - 1000 ppb	-0.222	0.081	0.092	-0.2605	0.081	0.0249	-0.4152	0.081	0.0001		No DMSO - 1000 ppb	-0.1814	0.0731	0.1701	-0.408	0.0731	<0.0001	-0.4334	0.0731	<0.0001
0 - 10 ppb	-0.1051	0.081	1	-0.0559	0.081	1	0.137	0.081	0.3038		0 - 10 ppb	-0.1046	0.0731	0.8144	-0.0843	0.0731	1	0.0544	0.0731	1
0 - 100 ppb	-0.1903	0.081	0.2047	-0.1022	0.081	1	-0.1644	0.081	0.2055		0 - 100 ppb	-0.1172	0.0731	0.7154	-0.0668	0.0731	1	-0.0623	0.0731	1
0 - 1000 ppb	-0.2813	0.081	0.0159	-0.0186	0.081	1	0.046	0.081	0.5743		0 - 1000 ppb	-0.2407	0.0731	0.0255	-0.1662	0.0731	0.1818	0.0278	0.0731	1
10 - 100 ppb	-0.0852	0.081	1	-0.0463	0.081	1	-0.3014	0.081	0.0049		10 - 100 ppb	-0.0127	0.0731	1	0.0175	0.0731	1	-0.1167	0.0731	0.7247
10 - 1000 ppb	-0.1762	0.081	0.2633	0.0373	0.081	1	-0.091	0.081	0.5408		10 - 1000 ppb	-0.1361	0.0731	0.5797	-0.0819	0.0731	1	-0.0266	0.0731	1
100 - 1000 ppb	-0.091	0.081	1	0.0836	0.081	1	0.2104	0.081	0.0721		100 - 1000 ppb	-0.1234	0.0731	0.7117	-0.0994	0.0731	0.9199	0.0901	0.0731	1
Aflatoxin B1 - propionic acid											Fumonisin B1 - propionic acid
	Day 2			Day 8			Day 16					Day 2			Day 8			Day 16
Comparison	Estimate	SE	p	Estimate	SE	p	Estimate	SE	p		Comparison	Estimate	SE	p	Estimate	SE	p	Estimate	SE	p
No DMSO - 0 ppb	0.114063	0.0423	0.1193	0.243558	0.0423	<0.0001	0.340928	0.0423	<0.0001		No DMSO - 0 ppb	0.11406	0.0439	0.1437	0.24356	0.0439	<0.0001	0.34093	0.0439	<0.0001
No DMSO - 10 ppb	0.078906	0.0423	0.6587	0.212398	0.0423	0.0002	0.357269	0.0423	<0.0001		No DMSO - 10 ppb	0.03236	0.0439	1	0.23486	0.0439	<0.0001	0.41363	0.0439	<0.0001
No DMSO - 100 ppb	0.075993	0.0423	0.6703	0.259634	0.0423	<0.0001	0.352248	0.0423	<0.0001		No DMSO - 100 ppb	0.07536	0.0439	0.7704	0.25647	0.0439	<0.0001	0.42909	0.0439	<0.0001
No DMSO - 1000 ppb	0.050654	0.0423	1	0.267518	0.0423	<0.0001	0.341044	0.0423	<0.0001		No DMSO - 1000 ppb	0.05057	0.0439	1	0.25753	0.0439	<0.0001	0.38884	0.0439	<0.0001
0 - 10 ppb	-0.035156	0.0423	1	-0.03116	0.0423	1	0.016341	0.0423	1		0 - 10 ppb	-0.0817	0.0439	0.6526	-0.00869	0.0439	1	0.0727	0.0439	0.5403
0 - 100 ppb	-0.038069	0.0423	1	0.016076	0.0423	1	0.01132	0.0423	1		0 - 100 ppb	-0.0387	0.0439	1	0.01291	0.0439	1	0.08816	0.0439	0.322
0 - 1000 ppb	-0.063409	0.0423	1	0.02396	0.0423	1	0.000117	0.0423	1		0 - 1000 ppb	-0.0635	0.0439	1	0.01397	0.0439	1	0.04791	0.0439	1
10 - 100 ppb	-0.002913	0.0423	1	0.047237	0.0423	1	-0.005021	0.0423	1		10 - 100 ppb	0.043	0.0439	1	0.02161	0.0439	1	0.01546	0.0439	1
10 - 1000 ppb	-0.028252	0.0423	1	0.05512	0.0423	1	-0.016224	0.0423	1		10 - 1000 ppb	0.01821	0.0439	1	0.02266	0.0439	1	-0.02479	0.0439	1
100 - 1000 ppb	-0.025339	0.0423	1	0.007883	0.0423	1	-0.011203	0.0423	1		100 - 1000 ppb	-0.0248	0.0439	1	0.00105	0.0439	1	-0.04025	0.0439	1
Aflatoxin B1 - butyric acid											Fumonisin B1 - butyric acid
	Day 2			Day 8			Day 16					Day 2			Day 8			Day 16
Comparison	Estimate	SE	p	Estimate	SE	p	Estimate	SE	p		Comparison	Estimate	SE	p	Estimate	SE	p	Estimate	SE	p
No DMSO - 0 ppb	-0.043165	0.0303	1	0.103709	0.0303	0.0127	0.080953	0.0303	0.0966		No DMSO - 0 ppb	-0.04316	0.0273	1	0.10371	0.0273	0.0046	0.08095	0.0273	0.0586
No DMSO - 10 ppb	-0.042949	0.0303	1	0.1188	0.0303	0.0047	0.101633	0.0303	0.0217		No DMSO - 10 ppb	-0.02767	0.0273	1	0.1383	0.0273	0.0002	0.06745	0.0273	0.1547
No DMSO - 100 ppb	-0.046912	0.0303	1	0.110297	0.0303	0.0081	0.089755	0.0303	0.0533		No DMSO - 100 ppb	-0.04169	0.0273	1	0.1156	0.0273	0.0016	0.065	0.0273	0.1663
No DMSO - 1000 ppb	-0.044886	0.0303	1	0.115042	0.0303	0.006	0.075889	0.0303	0.1254		No DMSO - 1000 ppb	-0.03775	0.0273	1	0.11777	0.0273	0.0014	0.07771	0.0273	0.0709
0 - 10 ppb	0.000216	0.0303	1	0.01509	0.0303	1	0.02068	0.0303	1		0 - 10 ppb	0.0155	0.0273	1	0.03459	0.0273	1	-0.0135	0.0273	1
0 - 100 ppb	-0.003748	0.0303	1	0.006587	0.0303	1	0.008802	0.0303	1		0 - 100 ppb	0.00148	0.0273	1	0.0119	0.0273	1	-0.01595	0.0273	1
0 - 1000 ppb	-0.001722	0.0303	1	0.011332	0.0303	1	-0.005064	0.0303	1		0 - 1000 ppb	0.00541	0.0273	1	0.01406	0.0273	1	-0.00325	0.0273	1
10 - 100 ppb	-0.003963	0.0303	1	-0.008503	0.0303	1	-0.011877	0.0303	1		10 - 100 ppb	-0.01402	0.0273	1	-0.0227	0.0273	1	-0.00245	0.0273	1
10 - 1000 ppb	-0.001937	0.0303	1	-0.003758	0.0303	1	-0.025744	0.0303	1		10 - 1000 ppb	-0.01009	0.0273	1	-0.02054	0.0273	1	0.01025	0.0273	1
100 - 1000 ppb	0.002026	0.0303	1	0.004745	0.0303	1	-0.013866	0.0303	1		100 - 1000 ppb	0.00393	0.0273	1	0.00216	0.0273	1	0.0127	0.0273	1

### Sheet: Table S2
Table S2 Pairwise comparisons of gas yields between concentrations, stratified by mycotoxin type and exposure time. Results show the estimated differences (Estimate), standard error (SE), and adjusted p-values (p, Holm method) for each comparison. DMSO: dimethyl sulfoxide.
Aflatoxin B1 - methane											Fumonisin B1 - methane
	Day 2			Day 8			Day 16					Day 2			Day 8			Day 16
Comparison	Estimate	SE	p	Estimate	SE	p	Estimate	SE	p		Comparison	Estimate	SE	p	Estimate	SE	p	Estimate	SE	p
No DMSO - 0 ppb	0.0422	0.00319	<0.0001	0.071187	0.00319	<0.0001	0.070315	0.00319	<0.0001		No DMSO - 0 ppb	0.0422	0.00243	<0.0001	0.071187	0.00243	<0.0001	0.070315	0.00243	<0.0001
No DMSO - 10 ppb	0.057958	0.00319	<0.0001	0.06718	0.00319	<0.0001	0.065454	0.00319	<0.0001		No DMSO - 10 ppb	0.051982	0.00243	<0.0001	0.069417	0.00243	<0.0001	0.069971	0.00243	<0.0001
No DMSO - 100 ppb	0.044073	0.00319	<0.0001	0.068097	0.00319	<0.0001	0.068681	0.00319	<0.0001		No DMSO - 100 ppb	0.054654	0.00243	<0.0001	0.074365	0.00243	<0.0001	0.07101	0.00243	<0.0001
No DMSO - 1000 ppb	0.046744	0.00319	<0.0001	0.071989	0.00319	<0.0001	0.07704	0.00319	<0.0001		No DMSO - 1000 ppb	0.056074	0.00243	<0.0001	0.068667	0.00243	<0.0001	0.070837	0.00243	<0.0001
0 - 10 ppb	0.015758	0.00319	0.0011	-0.004007	0.00319	1	-0.004861	0.00319	0.4453		0 - 10 ppb	0.009783	0.00243	0.0043	-0.00177	0.00243	0.9534	-0.000344	0.00243	1
0 - 100 ppb	0.001873	0.00319	0.8311	-0.00309	0.00319	1	-0.001634	0.00319	0.6558		0 - 100 ppb	0.012454	0.00243	0.0006	0.003177	0.00243	0.8394	0.000695	0.00243	1
0 - 1000 ppb	0.004545	0.00319	0.5244	0.000801	0.00319	1	0.006726	0.00319	0.2091		0 - 1000 ppb	0.013874	0.00243	0.0002	-0.00252	0.00243	0.9457	0.000523	0.00243	1
10 - 100 ppb	-0.013885	0.00319	0.0028	0.000917	0.00319	1	0.003227	0.00319	0.6558		10 - 100 ppb	0.002672	0.00243	0.576	0.004947	0.00243	0.2968	0.001039	0.00243	1
10 - 1000 ppb	-0.011214	0.00319	0.0125	0.004809	0.00319	0.9153	0.011586	0.00319	0.0148		10 - 1000 ppb	0.004092	0.00243	0.3368	-0.00075	0.00243	0.9534	0.000866	0.00243	1
100 - 1000 ppb	0.002671	0.00319	0.8311	0.003891	0.00319	1	0.00836	0.00319	0.0965		100 - 1000 ppb	0.00142	0.00243	0.576	-0.005697	0.00243	0.1976	-0.000173	0.00243	1
Aflatoxin B1 - carbon dioxide											Fumonisin B1 - carbon dioxide
	Day 2			Day 8			Day 16					Day 2			Day 8			Day 16
Comparison	Estimate	SE	p	Estimate	SE	p	Estimate	SE	p		Comparison	Estimate	SE	p	Estimate	SE	p	Estimate	SE	p
No DMSO - 0 ppb	-0.102111	0.0278	0.0246	-0.09638	0.0278	0.0297	-0.046738	0.0278	0.8048		No DMSO - 0 ppb	-0.10211	0.0238	0.0064	-0.09638	0.0238	0.0083	-0.04674	0.0238	0.4768
No DMSO - 10 ppb	-0.043158	0.0278	0.7151	-0.132825	0.0278	0.0027	-0.071558	0.0278	0.1977		No DMSO - 10 ppb	-0.0718	0.0238	0.0664	-0.10861	0.0238	0.0033	-0.05587	0.0238	0.296
No DMSO - 100 ppb	-0.091446	0.0278	0.0478	-0.08814	0.0278	0.0471	-0.0683	0.0278	0.2207		No DMSO - 100 ppb	-0.02988	0.0238	0.887	-0.08336	0.0238	0.0223	-0.01412	0.0238	1
No DMSO - 1000 ppb	-0.086	0.0278	0.0628	-0.133452	0.0278	0.0027	-0.073811	0.0278	0.1875		No DMSO - 1000 ppb	-0.01839	0.0238	0.9027	-0.16075	0.0238	<0.0001	-0.06515	0.0238	0.1519
0 - 10 ppb	0.058953	0.0278	0.3658	-0.036445	0.0278	0.8157	-0.02482	0.0278	1		0 - 10 ppb	0.03031	0.0238	0.887	-0.01223	0.0238	1	-0.00913	0.0238	1
0 - 100 ppb	0.010665	0.0278	1	0.00824	0.0278	1	-0.021561	0.0278	1		0 - 100 ppb	0.07223	0.0238	0.0664	0.01302	0.0238	1	0.03262	0.0238	0.9511
0 - 1000 ppb	0.016111	0.0278	1	-0.037072	0.0278	0.8157	-0.027072	0.0278	1		0 - 1000 ppb	0.08372	0.0238	0.0278	-0.06437	0.0238	0.0811	-0.01841	0.0238	1
10 - 100 ppb	-0.048289	0.0278	0.6264	0.044685	0.0278	0.7531	0.003258	0.0278	1		10 - 100 ppb	0.04192	0.0238	0.4911	0.02525	0.0238	0.9151	0.04175	0.0238	0.5968
10 - 1000 ppb	-0.042842	0.0278	0.7151	-0.000627	0.0278	1	-0.002253	0.0278	1		10 - 1000 ppb	0.05341	0.0238	0.2409	-0.05214	0.0238	0.178	-0.00928	0.0238	1
100 - 1000 ppb	0.005446	0.0278	1	-0.045313	0.0278	0.7531	-0.005511	0.0278	1		100 - 1000 ppb	0.01149	0.0238	0.9027	-0.07739	0.0238	0.032	-0.05103	0.0238	0.3889

### Sheet: Table S3
Table S3 Pairwise comparisons of alpha diversity metrics between concentrations, stratified by mycotoxin type and exposure time. Results show the estimated differences (Estimate), standard error (SE), and adjusted p-values (p, Holm method) for each comparison. DMSO: dimethyl sulfoxide; ASV: amplicon sequence variant.
Aflatoxin B1 - Observed ASVs											Fumonisin B1 - Observed ASVs
	Day 2			Day 8			Day 16					Day 2			Day 8			Day 16
Comparison	Estimate	SE	p	Estimate	SE	p	Estimate	SE	p		Comparison	Estimate	SE	p	Estimate	SE	p	Estimate	SE	p
No DMSO - 0 ppb	369.3	177	0.5354	666.3	177	0.0156	318.3	177	0.9127		No DMSO - 0 ppb	369.33	185	0.6383	666.33	185	0.0258	318.33	185	0.8042
No DMSO - 10 ppb	54.3	177	1	-62.7	177	1	146.7	177	1		No DMSO - 10 ppb	145.67	185	1	149	185	1	323	185	0.8042
No DMSO - 100 ppb	170.7	177	1	166.3	177	1	190.7	177	1		No DMSO - 100 ppb	270.33	185	1	294.67	185	0.6571	412.33	185	0.3703
No DMSO - 1000 ppb	311	177	0.8497	285.3	177	0.6339	275.7	177	1		No DMSO - 1000 ppb	367.33	185	0.6383	314	185	0.6571	507	185	0.1499
0 - 10 ppb	-315	177	0.8497	-729	177	0.0083	-171.7	177	1		0 - 10 ppb	-223.67	185	1	-517.33	185	0.1205	4.67	185	1
0 - 100 ppb	-198.7	177	1	-500	177	0.0987	-127.7	177	1		0 - 100 ppb	-99	185	1	-371.67	185	0.4988	94	185	1
0 - 1000 ppb	-58.3	177	1	-381	177	0.3305	-42.7	177	1		0 - 1000 ppb	-2	185	1	-352.33	185	0.5291	188.67	185	1
10 - 100 ppb	116.3	177	1	229	177	0.8574	44	177	1		10 - 100 ppb	124.67	185	1	145.67	185	1	89.33	185	1
10 - 1000 ppb	256.7	177	1	348	177	0.4029	129	177	1		10 - 1000 ppb	221.67	185	1	165	185	1	184	185	1
100 - 1000 ppb	140.3	177	1	119	177	1	85	177	1		100 - 1000 ppb	97	185	1	19.33	185	1	94.67	185	1
Aflatoxin B1 - Shannon Diversity											Fumonisin B1 - Shannon Diversity
	Day 2			Day 8			Day 16					Day 2			Day 8			Day 16
Comparison	Estimate	SE	p	Estimate	SE	p	Estimate	SE	p		Comparison	Estimate	SE	p	Estimate	SE	p	Estimate	SE	p
No DMSO - 0 ppb	0.3556	0.204	0.9897	0.7881	0.204	0.0104	0.2976	0.204	1		No DMSO - 0 ppb	0.3556	0.207	0.9319	0.7881	0.207	0.0136	0.2976	0.207	1
No DMSO - 10 ppb	0.084	0.204	1	-0.0513	0.204	1	0.2415	0.204	1		No DMSO - 10 ppb	0.1623	0.207	1	0.1959	0.207	1	0.3579	0.207	0.8122
No DMSO - 100 ppb	0.1417	0.204	1	0.2141	0.204	0.9264	0.1949	0.204	1		No DMSO - 100 ppb	0.3069	0.207	1	0.3679	0.207	0.5581	0.4186	0.207	0.5293
No DMSO - 1000 ppb	0.3345	0.204	1	0.3098	0.204	0.7348	0.261	0.204	1		No DMSO - 1000 ppb	0.377	0.207	0.8576	0.3221	0.207	0.6884	0.5208	0.207	0.2195
0 - 10 ppb	-0.2716	0.204	1	-0.8393	0.204	0.0066	-0.0561	0.204	1		0 - 10 ppb	-0.1933	0.207	1	-0.5922	0.207	0.0958	0.0603	0.207	1
0 - 100 ppb	-0.2139	0.204	1	-0.574	0.204	0.093	-0.1027	0.204	1		0 - 100 ppb	-0.0487	0.207	1	-0.4202	0.207	0.4054	0.121	0.207	1
0 - 1000 ppb	-0.0211	0.204	1	-0.4783	0.204	0.2171	-0.0366	0.204	1		0 - 1000 ppb	0.0214	0.207	1	-0.466	0.207	0.3005	0.2232	0.207	1
10 - 100 ppb	0.0577	0.204	1	0.2653	0.204	0.8426	-0.0466	0.204	1		10 - 100 ppb	0.1447	0.207	1	0.172	0.207	1	0.0607	0.207	1
10 - 1000 ppb	0.2505	0.204	1	0.3611	0.204	0.5656	0.0195	0.204	1		10 - 1000 ppb	0.2148	0.207	1	0.1262	0.207	1	0.1629	0.207	1
100 - 1000 ppb	0.1928	0.204	1	0.0957	0.204	1	0.0661	0.204	1		100 - 1000 ppb	0.0701	0.207	1	-0.0458	0.207	1	0.1022	0.207	1
Aflatoxin B1 - Pielou's Evenness											Fumonisin B1 - Pielou's Evenness
	Day 2			Day 8			Day 16					Day 2			Day 8			Day 16
Comparison	Estimate	SE	p	Estimate	SE	p	Estimate	SE	p		Comparison	Estimate	SE	p	Estimate	SE	p	Estimate	SE	p
No DMSO - 0 ppb	0.02311	0.0124	0.696	0.027929	0.0124	0.3245	0.013905	0.0124	1		No DMSO - 0 ppb	0.0231	0.0125	0.623	0.0279	0.0125	0.356	0.0139	0.0125	1
No DMSO - 10 ppb	0.007903	0.0124	1	-0.002499	0.0124	1	0.022104	0.0124	0.9001		No DMSO - 10 ppb	0.0118	0.0125	1	0.0146	0.0125	1	0.0209	0.0125	0.8664
No DMSO - 100 ppb	0.00753	0.0124	1	0.015393	0.0124	1	0.010287	0.0124	1		No DMSO - 100 ppb	0.0242	0.0125	0.5966	0.028	0.0125	0.356	0.0223	0.0125	0.7979
No DMSO - 1000 ppb	0.025142	0.0124	0.5645	0.020614	0.0124	0.7845	0.013682	0.0124	1		No DMSO - 1000 ppb	0.0262	0.0125	0.4787	0.0191	0.0125	1	0.0247	0.0125	0.6057
0 - 10 ppb	-0.015207	0.0124	1	-0.030429	0.0124	0.2379	0.008199	0.0124	1		0 - 10 ppb	-0.0114	0.0125	1	-0.0133	0.0125	1	0.007	0.0125	1
0 - 100 ppb	-0.01558	0.0124	1	-0.012536	0.0124	1	-0.003618	0.0124	1		0 - 100 ppb	0.00104	0.0125	1	7.53e-05	0.0125	1	0.00835	0.0125	1
0 - 1000 ppb	0.002032	0.0124	1	-0.007316	0.0124	1	-0.000223	0.0124	1		0 - 1000 ppb	0.00309	0.0125	1	-0.00884	0.0125	1	0.0108	0.0125	1
10 - 100 ppb	-0.000373	0.0124	1	0.017892	0.0124	0.986	-0.011817	0.0124	1		10 - 100 ppb	0.0124	0.0125	1	0.0134	0.0125	1	0.00135	0.0125	1
10 - 1000 ppb	0.017239	0.0124	1	0.023113	0.0124	0.6184	-0.008422	0.0124	1		10 - 1000 ppb	0.0144	0.0125	1	0.00451	0.0125	1	0.00382	0.0125	1
100 - 1000 ppb	0.017612	0.0124	1	0.005221	0.0124	1	0.003395	0.0124	1		100 - 1000 ppb	0.00205	0.0125	1	-0.00891	0.0125	1	0.00247	0.0125	1
